# A Developmental Atlas of the *Drosophila* Nerve Cord Uncovers a Global Temporal Code for Neuronal Identity

**DOI:** 10.1101/2025.07.16.664682

**Authors:** Sebastian Cachero, Myrto Mitletton, Isabella R. Beckett, Elizabeth C. Marin, Laia Serratosa Capdevila, Marina Gkantia, Jelly H.M. Soffers, Haluk Lacin, Gregory S.X.E. Jefferis, Erika Donà

## Abstract

The assembly of functional neural circuits relies on the generation of diverse neural types with precise molecular identity and connectivity. Unlocking general principles of neuronal specification and wiring across the nervous system requires a systematic and high-resolution characterisation of its diversity, recently enabled by advances in single-cell transcriptomics and connectomics. However, linking the molecular identity of neurons to circuit architecture remains a key challenge. Here, we present a high-resolution developmental transcriptional atlas for the *Drosophila melanogaster* nerve cord, the central hub for sensory-motor circuits. With an unprecedented 38x aggregate coverage relative to its reference connectome^1,2^, our atlas captures extensive molecular diversity and enables robust alignment to the adult connectome. We identified three developmental principles underlying neuronal diversity in the nerve cord. First, timing of neurogenesis shapes diversification of molecular identity: embryonic-born neurons diverge faster than larval-born neurons, as also observed in the adult connectome. Second, 17 transcription factors common to neurons from all lineages provide a global molecular identity code for birth order. Lastly, by mapping sex-specific transcriptional profiles to the connectome, we uncovered female-specific apoptosis and transcriptional divergence as key global drivers of sex-specification. By revealing key organisational axes of molecular identity, this atlas opens new avenues to dissect the molecular mechanisms underpinning the development and evolution of neural circuits.
