## Supplemental File 1 for "A Developmental Atlas of the *Drosophila* Nerve Cord Uncovers a Global Temporal Code for Neuronal Identity"

### Sheet: Sheet1
Hemilineage	Annotation strategy	Marker	References	Best hemilineage markers	Drivers combinations in Soffers et al. 2025
00A	label transfer		Allen et al. 2020	HLH3B, inv, fkh, sim, mab-21, en	inv-GAL4-DBD, tj-p65AD; fkh-GAL4-DBD, tj-p65AD; mab21-p65AD, fkhGAL4-DBD
01A	label transfer + GFP expression from labelled line		Allen et al. 2020	Ets21C, Ptx1, Dr, dve	Dr-AD, ets21C-GAL4-DBD
01B	label transfer + GFP expression from labelled line		Allen et al. 2020	HLH4C, Hr51, mid, Ptx1, H15	HLH4C-GAL4-DBD, H15-p65AD
02A	last unassigned Glu+ hemilineage	HLH3B	Soffers et al. 2025	HLH3B, oc, svp
03A	biggest unassigned cholinergic hemilineage from EM prediction	HGTX	Soffers et al. 2025	HGTX, mid
03B	marker expression	Fer3	Seroka et al. 2022	Fer3	fer3-GAL4-DBD, cg4328-p65AD
04B	label transfer		Allen et al. 2020	oc, fkh, ap, HLH4C, HGTX, tey	ap-p65AD, fkhGAL4-DBD; ap-p65AD, hgtx-GAL4-DBD
05B	label transfer (05B/06B) + cluster size discrimination based on EM prediction to distinguish it from 06B (sens-2 negative)		Allen et al. 2020	lbl, vg, toy, Vsx1, CG32354	vg-p65AD, toy-GAL4-DBD
06A	label transfer		Allen et al. 2020	mab-21, toy, salr, salm, mid	mab21-p65AD, toy-GAL4-DBD
06B	label transfer (05B/06B) + cluster size discrimination based on EM prediction to distinguish it from 05B		Allen et al. 2020	Vsx1, sens-2, CG4328, vg, inv, Vsx2, salr, salm, Lmx1a	sens2-p65AD, vg-GAL4-DBD; sens2-GAL4-DBD, vg-p65AD; CG4328-p65AD, vg-GAL4-DBD
07B	GFP expression from labelled line		Lacin and Truman 2016	mab-21, unc-4, salr, salm, CG4766	unc-4-p65.AD, mab21-GAL4-DBD
08A	label transfer (08A/24B, very few 24B secondaries predicted in MANC, therefore transfer leaves only 08A)		Allen et al. 2020	E5, ems, ey, toy, Ets65A	ems-GAL4-DBD, eyAD; ems-GAL4-DBD, toy-p65AD; ems-GAL4-DBD, vGluT-p65AD
08B	label transfer + GFP expression from labelled line		Allen et al. 2020	CG34367, Lim3, C15, mab-21, CG4766	C15-p65AD, lim3-GAL4-DBD
09A	label transfer		Allen et al. 2020	Dr, Ets65A	Dr-p65AD, gad1-GAL4-DBD; Dr-p65AD, sox21a-GAL4-DBD
09B	label transfer + GFP expression from labelled line		Allen et al. 2020	Drgx, tup, PHDP, sens-2, acj6, HLH4C, Lim3, svp	acj6-p65AD, VGluT-GAL4-DBD
10B	label transfer		Allen et al. 2020	Lim3, kn, exex, sens-2, lncRNA:CR32111	knot-p65AD, exex-GAL4-DBD; exex-p65AD, sens-2-GAL4-DBD
11A	marker expression	HGTX, salr, tey	Lacin el al. 2014; Soffers et al. 2025	tey, salr, salm, tx1, unc-4	unc-4-GAL4-DBD, tey-VP16
11B	label transfer		Allen et al. 2020	eve, HLH4C, salr, Hr51, lncRNA:CR32111, salm	eve-p65AD, gad1-GAL4-DBD
12A	marker expression	TfAP-2	https://doi.org/10.17863/CAM.17445	TfAP-2, unc-4	unc-4-GAL4-DBD, TfAP2-p65AD
12B	label transfer		Allen et al. 2020	trh, H15, mid, Fer3, HGTX	HGTX-GAL4-DBD, gad1-p65AD
13A	label transfer (13A/19A) + cluster size discrimination based on EM prediction to distinguish it from 19A.	SoxN		Fer2, dmrt99B, SoxN, opa	dbx-GAL4-DBD, dmrt99B-p65AD
13B	label transfer		Allen et al. 2020	tey, svp, vg, D, Sox21b, CG18599	vg-GAL4-DBD, D-VP16AD; vg-GAL4-DBD, tey-VP16AD:
14A	label transfer		Allen et al. 2020	Dr, toy, Ets65A	Dr-p65AD, toy-GAL4-DBD
15B	label transfer		Allen et al. 2020	tup, PHDP, Lim3, AnxB9, HGTX, mab-21, CG4766, bark, CG3014, ATP8B, CG13287, CG1648, CG10527, SP1173, CG32354	HGTX-GAL4-DBD, VGlut-p65AD
16B	label transfer		Allen et al. 2020	Sp1, bi, svp, Lim3, salr, lncRNA:CR32773, exex, salm	exex-p65AD, bi-GAL4-DBD; exex-p65AD, VGlut-GAL4-DBD
17A	markers expression	Hmx, tup	Soffers et al. 2025	tup, Hmx, unc-4	unc-4-p65AD, hmx-GAL4-DBD
18B	cluster discrimination based on EM prediction (smallest cholinergic hemilineage among 18B, 17A and 19B) + markers identification	SoxN (+), Ets65A (-)		dac, slou, Fkbp14, unc-4, kn
19A	label transfer (13A/19A) + cluster size discrimination based on EM prediction to distinguish it from 13A.	SoxN (-)		Fer2
19B	last cholinergic hemilineage to be assigned	Ptx1		otp, Ptx1, unc-4
20A	label transfer (20A/22A) + cluster discrimination based on marker expression. sv+ cluster contains fru+ neurons, initially assigned to 20A in MANC annotation	sv (-)	Allen et al. 2020	bi, Ets65A, B-H1, lncRNA:CR32773
21A	label transfer + marker expression	tj	Allen et al. 2020; Etheredge, J. 2017	tj, ey, Dr	Dr-p65AD, tj-GAL4-DBD; Dr-p65AD, ey-GAL4-DBD
22A	label transfer (20A/22A) + cluster discrimination based on marker expression. sv+ cluster contains fru+ neurons, initially assigned to 20A in MANC annotation	sv (+)	Allen et al. 2020	bi, sv, Ets65A, lncRNA:CR32773, SoxN
23B	label transfer		Allen et al. 2020	acj6, slou, otp, unc-4	unc-4-p65AD, acj6-GAL4-DBD
27X	marker expression	eya	Lacin and Truman 2016	Six4, Scr, eya, dac, slou, svp, Sobp, ap, CG17278, kn
