## Supplemental File 2 for "A Developmental Atlas of the *Drosophila* Nerve Cord Uncovers a Global Temporal Code for Neuronal Identity"

### Sheet: byType
bodyid	fru_clone	fru_clone_conf	soma_neuromere	soma_side	hemilineage
12815	dPr-a	2	T1	LHS	01A
16661	dPr-a	2	T1	LHS	01A
17735	dPr-a	2	T1	LHS	01A
14493	dPr-a	2	T1	LHS	01A
16355	dPr-a	2	T1	LHS	01A
16618	dPr-a	2	T1	LHS	01A
25064	dPr-a	2	T1	LHS	01A
14528	dPr-a	2	T1	LHS	01A
16125	dPr-a	2	T1	LHS	01A
14934	dPr-a	2	T1	LHS	01A
11258	dPr-a	2	T1	RHS	01A
18158	dPr-a	2	T1	RHS	01A
27945	dPr-a	2	T1	RHS	01A
172024	dPr-a	2	T1	RHS	01A
15601	dPr-a	2	T1	RHS	01A
14718	dPr-a	2	T1	RHS	01A
17910	dPr-a	2	T1	RHS	01A
17118	dPr-a	2	T1	RHS	01A
14236	dPr-a	2	T1	RHS	01A
14974	dPr-a	2	T1	RHS	01A
13783	vPr-f	1	T1	LHS	01B
13758	vPr-f	1	T1	RHS	01B
12068	vPr-h	2	T1	LHS	03A
14046	vPr-h	2	T1	LHS	03A
13501	vPr-h	2	T1	LHS	03A
13545	vPr-h	2	T1	LHS	03A
12181	vPr-j	1	T1	LHS	03A
13914	vPr-h	2	T1	RHS	03A
13938	vPr-h	2	T1	RHS	03A
14475	vPr-h	2	T1	RHS	03A
12901	vPr-h	2	T1	RHS	03A
31400	vPr-j	1	T1	RHS	03A
160316	vPr-h	2	T1	LHS	03B
171350	vPr-h	2	T1	LHS	03B
13116	vPr-h	2	T1	LHS	03B
27940	vPr-h	2	T1	LHS	03B
13635	vPr-h	2	T1	LHS	03B
25009	vPr-h	2	T1	LHS	03B
25324	vPr-h	2	T1	LHS	03B
152348	vPr-h	2	T1	LHS	03B
25342	vPr-h	2	T1	LHS	03B
19671	vPr-h	2	T1	LHS	03B
25643	vPr-h	2	T1	LHS	03B
27834	vPr-h	2	T1	LHS	03B
158617	vPr-h	2	T1	LHS	03B
30773	vPr-h	2	T1	LHS	03B
21595	vPr-h	2	T1	LHS	03B
101603	vPr-h	2	T1	LHS	03B
19623	vPr-h	2	T1	LHS	03B
19077	vPr-h	2	T1	LHS	03B
34728	vPr-h	2	T1	RHS	03B
13931	vPr-h	2	T1	RHS	03B
30887	vPr-h	2	T1	RHS	03B
163455	vPr-h	2	T1	RHS	03B
19860	vPr-h	2	T1	RHS	03B
27761	vPr-h	2	T1	RHS	03B
25502	vPr-h	2	T1	RHS	03B
31548	vPr-h	2	T1	RHS	03B
30128	vPr-h	2	T1	RHS	03B
17064	vPr-h	2	T1	RHS	03B
103326	vPr-h	2	T1	RHS	03B
14380	vPr-h	2	T1	RHS	03B
20469	vPr-h	2	T1	RHS	03B
25464	vPr-h	2	T1	RHS	03B
13980	vPr-h	2	T1	RHS	03B
25060	vPr-h	2	T1	RHS	03B
19343	vPr-h	2	T1	RHS	03B
10314	vPr-g	1	T1	LHS	04B
14728	vPr-g	1	T1	LHS	04B
19250	vPr-g	1	T1	LHS	04B
13409	vPr-g	1	T1	LHS	04B
15005	vPr-g	1	T1	LHS	04B
16293	vPr-g	1	T1	LHS	04B
15393	vPr-g	1	T1	LHS	04B
13506	vPr-g	1	T1	LHS	04B
14697	vPr-g	1	T1	LHS	04B
14774	vPr-g	1	T1	LHS	04B
13770	vPr-g	1	T1	LHS	04B
18148	vPr-g	1	T1	LHS	04B
15401	vPr-g	1	T1	LHS	04B
13589	vPr-g	1	T1	LHS	04B
13455	vPr-g	1	T1	LHS	04B
13798	vPr-g	1	T1	LHS	04B
19366	vPr-g	1	T1	LHS	04B
13128	vPr-g	1	T1	LHS	04B
10413	vPr-g	1	T1	RHS	04B
19022	vPr-g	1	T1	RHS	04B
18298	vPr-g	1	T1	RHS	04B
15369	vPr-g	1	T1	RHS	04B
17407	vPr-g	1	T1	RHS	04B
14467	vPr-g	1	T1	RHS	04B
13465	vPr-g	1	T1	RHS	04B
13968	vPr-g	1	T1	RHS	04B
14088	vPr-g	1	T1	RHS	04B
13154	vPr-g	1	T1	RHS	04B
19614	vPr-g	1	T1	RHS	04B
12949	vPr-g	1	T1	RHS	04B
17128	vPr-g	1	T1	RHS	04B
16504	vPr-g	1	T1	RHS	04B
14434	vPr-g	1	T1	RHS	04B
14880	vPr-g	1	T1	RHS	04B
14148	vPr-g	1	T1	RHS	04B
14755	vPr-g	1	T1	RHS	04B
23199	vMs-c	2	T1	LHS	06A
21288	vMs-c	2	T1	LHS	06A
25995	vMs-c	2	T1	LHS	06A
24036	vMs-c	2	T1	LHS	06A
23328	vMs-c	2	T1	LHS	06A
25692	vMs-c	2	T1	LHS	06A
24355	vMs-c	2	T1	LHS	06A
23577	vMs-c	2	T1	LHS	06A
26233	vMs-c	2	T1	RHS	06A
26584	vMs-c	2	T1	RHS	06A
15102	vMs-c	2	T1	RHS	06A
22417	vMs-c	2	T1	RHS	06A
25992	vMs-c	2	T1	RHS	06A
25352	vMs-c	2	T1	RHS	06A
164082	vMs-c	2	T1	RHS	06A
22568	vMs-c	2	T1	RHS	06A
23106	vMs-c	2	T1	RHS	06A
19011	vMs-c	2	T1	LHS	06B
24478	vMs-c	2	T1	LHS	06B
19140	vMs-c	2	T1	LHS	06B
31073	vMs-c	2	T1	LHS	06B
13138	vMs-c	2	T1	LHS	06B
32812	vMs-c	2	T1	LHS	06B
18603	vMs-c	2	T1	LHS	06B
19933	vMs-c	2	T1	RHS	06B
20899	vMs-c	2	T1	RHS	06B
20829	vMs-c	2	T1	RHS	06B
20081	vMs-c	2	T1	RHS	06B
24370	vMs-c	2	T1	RHS	06B
21635	vMs-c	2	T1	RHS	06B
101251	vMs-c	2	T1	RHS	06B
21103	dPr-b	1	T1	LHS	07B
18612	dPr-b	1	T1	LHS	07B
13099	dPr-b	1	T1	LHS	07B
10318	dPr-b	1	T1	LHS	07B
10884	dPr-b	1	T1	LHS	07B
10340	dPr-b	1	T1	LHS	07B
19159	dPr-b	1	T1	LHS	07B
20543	dPr-b	1	T1	LHS	07B
27825	dPr-b	1	T1	LHS	07B
16328	dPr-b	1	T1	LHS	07B
21646	dPr-b	1	T1	LHS	07B
20959	dPr-b	1	T1	LHS	07B
20954	dPr-b	1	T1	LHS	07B
10297	dPr-b	1	T1	RHS	07B
17944	dPr-b	1	T1	RHS	07B
21608	dPr-b	1	T1	RHS	07B
20748	dPr-b	1	T1	RHS	07B
22160	dPr-b	1	T1	RHS	07B
10704	dPr-b	1	T1	RHS	07B
14411	dPr-b	1	T1	RHS	07B
20025	dPr-b	1	T1	RHS	07B
12765	dPr-b	1	T1	RHS	07B
20544	dPr-b	1	T1	RHS	07B
22324	dPr-b	1	T1	RHS	07B
20359	dPr-b	1	T1	RHS	07B
10332	vPr-a	1	T1	LHS	08A
10354	vPr-a	1	T1	RHS	08A
13213	vPr-a	1	T1	LHS	08B
15896	vPr-a	1	T1	LHS	08B
14197	vPr-a	1	T1	LHS	08B
11748	vPr-a	1	T1	LHS	08B
166934	vPr-a	1	T1	LHS	08B
36547	vPr-a	1	T1	LHS	08B
14606	vPr-a	1	T1	LHS	08B
18001	vPr-a	1	T1	LHS	08B
17324	vPr-a	1	T1	LHS	08B
47217	vPr-a	1	T1	LHS	08B
34031	vPr-a	1	T1	LHS	08B
19604	vPr-a	1	T1	LHS	08B
18014	vPr-a	1	T1	LHS	08B
16925	vPr-a	1	T1	LHS	08B
24399	vPr-a	1	T1	LHS	08B
20778	vPr-a	1	T1	LHS	08B
18527	vPr-a	1	T1	LHS	08B
15833	vPr-a	1	T1	LHS	08B
18133	vPr-a	1	T1	LHS	08B
36428	vPr-a	1	T1	LHS	08B
39353	vPr-a	1	T1	LHS	08B
14544	vPr-a	1	T1	RHS	08B
11838	vPr-a	1	T1	RHS	08B
52238	vPr-a	1	T1	RHS	08B
31507	vPr-a	1	T1	RHS	08B
155008	vPr-a	1	T1	RHS	08B
13917	vPr-a	1	T1	RHS	08B
29870	vPr-a	1	T1	RHS	08B
13009	vPr-a	1	T1	RHS	08B
16365	vPr-a	1	T1	RHS	08B
14646	vPr-a	1	T1	RHS	08B
17536	vPr-a	1	T1	RHS	08B
13413	vPr-a	1	T1	RHS	08B
16751	vPr-a	1	T1	RHS	08B
19743	vPr-a	1	T1	RHS	08B
17555	vPr-a	1	T1	RHS	08B
17812	vPr-a	1	T1	RHS	08B
29186	vPr-a	1	T1	RHS	08B
15088	vPr-a	1	T1	RHS	08B
100186	vPr-a	1	T1	RHS	08B
19826	vPr-a	1	T1	RHS	08B
21535	vPr-a	1	T1	RHS	08B
16020	vPr-a	1	T1	RHS	08B
10280	dPr-c	1	T1	LHS	09A
10293	dPr-c	1	T1	RHS	09A
14151	PrMs-e	2	T1	LHS	11A
12630	PrMs-e	2	T1	LHS	11A
27642	PrMs-e	2	T1	LHS	11A
16574	PrMs-e	2	T1	LHS	11A
164377	PrMs-e	2	T1	LHS	11A
14367	PrMs-e	2	T1	LHS	11A
11583	PrMs-e	2	T1	LHS	11A
19458	PrMs-e	2	T1	RHS	11A
14545	PrMs-e	2	T1	RHS	11A
17817	PrMs-e	2	T1	RHS	11A
13093	PrMs-e	2	T1	RHS	11A
19358	PrMs-e	2	T1	RHS	11A
15590	PrMs-e	2	T1	RHS	11A
10085	PrMs-e	2	T1	RHS	11A
14875	PrMs-e	2	T1	RHS	11A
15148	vPr-k	2	T1	LHS	12A
13155	vPr-k	2	T1	LHS	12A
17234	vPr-k	2	T1	LHS	12A
15936	vPr-k	2	T1	LHS	12A
15408	vPr-k	2	T1	LHS	12A
12883	vPr-k	2	T1	LHS	12A
14810	vPr-k	2	T1	LHS	12A
16690	vPr-k	2	T1	LHS	12A
13727	vPr-k	2	T1	LHS	12A
12984	vPr-k	2	T1	LHS	12A
18012	vPr-k	2	T1	LHS	12A
13351	vPr-k	2	T1	LHS	12A
14854	vPr-k	2	T1	LHS	12A
15387	vPr-k	2	T1	LHS	12A
14751	vPr-k	2	T1	LHS	12A
22864	vPr-k	2	T1	LHS	12A
14581	vPr-k	2	T1	LHS	12A
17265	vPr-k	2	T1	LHS	12A
15589	vPr-k	2	T1	LHS	12A
21416	vPr-k	2	T1	LHS	12A
17336	vPr-k	2	T1	LHS	12A
15925	vPr-k	2	T1	LHS	12A
15003	vPr-k	2	T1	LHS	12A
15654	vPr-k	2	T1	LHS	12A
20972	vPr-k	2	T1	LHS	12A
15223	vPr-k	2	T1	LHS	12A
13149	vPr-k	2	T1	LHS	12A
14177	vPr-k	2	T1	LHS	12A
27788	vPr-k	2	T1	LHS	12A
13928	vPr-k	2	T1	LHS	12A
13243	vPr-k	2	T1	LHS	12A
13710	vPr-k	2	T1	LHS	12A
13945	vPr-k	2	T1	LHS	12A
17115	vPr-k	2	T1	LHS	12A
26913	vPr-k	2	T1	LHS	12A
17640	vPr-k	2	T1	LHS	12A
18399	vPr-k	2	T1	LHS	12A
17040	vPr-k	2	T1	LHS	12A
16141	vPr-k	2	T1	LHS	12A
13662	vPr-k	2	T1	LHS	12A
15927	vPr-k	2	T1	LHS	12A
16162	vPr-k	2	T1	LHS	12A
13445	vPr-k	2	T1	LHS	12A
16007	vPr-k	2	T1	LHS	12A
14336	vPr-k	2	T1	LHS	12A
13134	vPr-k	2	T1	RHS	12A
13649	vPr-k	2	T1	RHS	12A
13110	vPr-k	2	T1	RHS	12A
16042	vPr-k	2	T1	RHS	12A
16207	vPr-k	2	T1	RHS	12A
14779	vPr-k	2	T1	RHS	12A
14375	vPr-k	2	T1	RHS	12A
15521	vPr-k	2	T1	RHS	12A
25981	vPr-k	2	T1	RHS	12A
15248	vPr-k	2	T1	RHS	12A
20390	vPr-k	2	T1	RHS	12A
14338	vPr-k	2	T1	RHS	12A
14277	vPr-k	2	T1	RHS	12A
13652	vPr-k	2	T1	RHS	12A
16391	vPr-k	2	T1	RHS	12A
15582	vPr-k	2	T1	RHS	12A
14252	vPr-k	2	T1	RHS	12A
18324	vPr-k	2	T1	RHS	12A
16113	vPr-k	2	T1	RHS	12A
30041	vPr-k	2	T1	RHS	12A
16721	vPr-k	2	T1	RHS	12A
19847	vPr-k	2	T1	RHS	12A
13514	vPr-k	2	T1	RHS	12A
14856	vPr-k	2	T1	RHS	12A
18034	vPr-k	2	T1	RHS	12A
24029	vPr-k	2	T1	RHS	12A
14401	vPr-k	2	T1	RHS	12A
17210	vPr-k	2	T1	RHS	12A
19299	vPr-k	2	T1	RHS	12A
14406	vPr-k	2	T1	RHS	12A
18196	vPr-k	2	T1	RHS	12A
18572	vPr-k	2	T1	RHS	12A
14835	vPr-k	2	T1	RHS	12A
15033	vPr-k	2	T1	RHS	12A
16465	vPr-k	2	T1	RHS	12A
13853	vPr-k	2	T1	RHS	12A
15683	vPr-k	2	T1	RHS	12A
13235	vPr-k	2	T1	RHS	12A
29045	vPr-k	2	T1	RHS	12A
13550	vPr-k	2	T1	RHS	12A
13433	vPr-k	2	T1	RHS	12A
31065	vPr-k	2	T1	RHS	12A
14246	vPr-k	2	T1	RHS	12A
13596	vPr-k	2	T1	RHS	12A
18219	vPr-k	2	T1	RHS	12A
14561	vPr-k	2	T1	RHS	12A
26643	vPr-k	2	T1	LHS	12B
13143	vPr-k	2	T1	LHS	12B
14103	vPr-k	2	T1	LHS	12B
13285	vPr-k	2	T1	LHS	12B
14750	vPr-k	2	T1	LHS	12B
13947	vPr-k	2	T1	RHS	12B
17401	vPr-k	2	T1	RHS	12B
13426	vPr-k	2	T1	RHS	12B
14242	vPr-k	2	T1	RHS	12B
14199	vPr-k	2	T1	RHS	12B
14908	vPr-k	2	T1	RHS	12B
11435	vPr-d	2	T1	LHS	13A
10230	vPr-d	2	T1	RHS	13A
10627	vPr-d	2	T1	LHS	13B
10501	vPr-d	2	T1	RHS	13B
11609	vPr-b	1	T1	LHS	14B
11653	vPr-b	1	T1	RHS	14B
17885	vPr-c	3	T1	LHS	15B
15321	vPr-c	3	T1	LHS	15B
21749	vPr-c	3	T1	LHS	15B
16632	vPr-c	3	T1	LHS	15B
13156	vPr-c	3	T1	LHS	15B
14069	vPr-c	3	T1	LHS	15B
14798	vPr-c	3	T1	LHS	15B
15023	vPr-c	3	T1	LHS	15B
12134	vPr-c	3	T1	LHS	15B
15149	vPr-c	3	T1	LHS	15B
101043	vPr-c	3	T1	LHS	15B
15818	vPr-c	3	T1	LHS	15B
18554	vPr-c	3	T1	LHS	15B
19092	vPr-c	3	T1	LHS	15B
16711	vPr-c	3	T1	LHS	15B
15791	vPr-c	3	T1	LHS	15B
23698	vPr-c	3	T1	LHS	15B
47642	vPr-c	3	T1	LHS	15B
24139	vPr-c	3	T1	LHS	15B
29554	vPr-c	3	T1	LHS	15B
18412	vPr-c	3	T1	LHS	15B
29487	vPr-c	3	T1	LHS	15B
17133	vPr-c	3	T1	LHS	15B
25674	vPr-c	3	T1	LHS	15B
19468	vPr-c	3	T1	LHS	15B
13397	vPr-c	3	T1	LHS	15B
166374	vPr-c	3	T1	LHS	15B
19048	vPr-c	3	T1	RHS	15B
15434	vPr-c	3	T1	RHS	15B
12761	vPr-c	3	T1	RHS	15B
18963	vPr-c	3	T1	RHS	15B
15317	vPr-c	3	T1	RHS	15B
14848	vPr-c	3	T1	RHS	15B
16658	vPr-c	3	T1	RHS	15B
13819	vPr-c	3	T1	RHS	15B
13163	vPr-c	3	T1	RHS	15B
11786	vPr-c	3	T1	RHS	15B
13283	vPr-c	3	T1	RHS	15B
20373	vPr-c	3	T1	RHS	15B
17050	vPr-c	3	T1	RHS	15B
20605	vPr-c	3	T1	RHS	15B
15367	vPr-c	3	T1	RHS	15B
14824	vPr-c	3	T1	RHS	15B
16492	vPr-c	3	T1	RHS	15B
27078	vPr-c	3	T1	RHS	15B
154803	vPr-c	3	T1	RHS	15B
13563	vPr-c	3	T1	RHS	15B
26777	vPr-c	3	T1	RHS	15B
16897	vPr-c	3	T1	RHS	15B
154804	vPr-c	3	T1	RHS	15B
26658	vPr-c	3	T1	RHS	15B
165511	vPr-c	3	T1	RHS	15B
13399	vPr-c	3	T1	RHS	15B
24573	dPr-d	3	T1	LHS	19A
11833	dPr-d	3	T1	RHS	19A
11909	dPr-d	3	T1	LHS	19B
10385	dPr-d	3	T1	LHS	19B
11006	dPr-d	3	T1	LHS	19B
10568	dPr-d	3	T1	RHS	19B
10450	dPr-d	3	T1	RHS	19B
11552	dPr-d	3	T1	RHS	19B
15462	vPr-e	1	T1	LHS	20A.22A
20093	vPr-e	1	T1	LHS	20A.22A
20570	vPr-e	1	T1	LHS	20A.22A
16395	vPr-e	1	T1	LHS	20A.22A
19737	vPr-e	1	T1	LHS	20A.22A
19378	vPr-e	1	T1	LHS	20A.22A
14815	vPr-e	1	T1	LHS	20A.22A
16856	vPr-e	1	T1	LHS	20A.22A
16670	vPr-e	1	T1	LHS	20A.22A
16792	vPr-e	1	T1	LHS	20A.22A
21091	vPr-e	1	T1	LHS	20A.22A
16677	vPr-e	1	T1	LHS	20A.22A
18165	vPr-e	1	T1	RHS	20A.22A
17071	vPr-e	1	T1	RHS	20A.22A
154480	vPr-e	1	T1	RHS	20A.22A
17551	vPr-e	1	T1	RHS	20A.22A
49985	vPr-e	1	T1	RHS	20A.22A
18395	vPr-e	1	T1	RHS	20A.22A
18120	vPr-e	1	T1	RHS	20A.22A
18401	vPr-e	1	T1	RHS	20A.22A
16467	vPr-e	1	T1	RHS	20A.22A
18195	vPr-e	1	T1	RHS	20A.22A
17035	vPr-e	1	T1	RHS	20A.22A
16881	vPr-e	1	T1	RHS	20A.22A
26613	dPr-e	2	T1	LHS	20B.21B.22B
158694	dPr-e	2	T1	LHS	20B.21B.22B
41353	dPr-e	2	T1	RHS	20B.21B.22B
159822	dPr-e	2	T1	RHS	20B.21B.22B
18463	dMs-a	1	T2	LHS	01A
20867	dMs-a	1	T2	LHS	01A
18654	dMs-a	1	T2	LHS	01A
23977	dMs-a	1	T2	LHS	01A
19818	dMs-a	1	T2	LHS	01A
21885	dMs-a	1	T2	LHS	01A
10600	dMs-a	1	T2	LHS	01A
23116	dMs-a	1	T2	LHS	01A
157021	dMs-a	1	T2	LHS	01A
22159	dMs-a	1	T2	LHS	01A
21265	dMs-a	1	T2	LHS	01A
21772	dMs-a	1	T2	RHS	01A
21351	dMs-a	1	T2	RHS	01A
152918	dMs-a	1	T2	RHS	01A
159358	dMs-a	1	T2	RHS	01A
19233	dMs-a	1	T2	RHS	01A
21367	dMs-a	1	T2	RHS	01A
166514	dMs-a	1	T2	RHS	01A
11079	dMs-a	1	T2	RHS	01A
26610	dMs-a	1	T2	RHS	01A
18760	dMs-a	1	T2	RHS	01A
17787	dMs-a	1	T2	RHS	01A
12700	vMs-h	1	T2	LHS	01B
13366	vMs-h	1	T2	RHS	01B
10098	vMs-a	1	T2	LHS	02A
10137	vMs-a	1	T2	RHS	02A
16978	vMs-j	3	T2	LHS	03A
15338	vMs-j	3	T2	LHS	03A
153186	vMs-j	3	T2	LHS	03A
22438	vMs-j	3	T2	LHS	03A
20851	vMs-j	3	T2	LHS	03A
24744	vMs-j	3	T2	LHS	03A
17489	vMs-j	3	T2	LHS	03A
19963	vMs-j	3	T2	LHS	03A
15840	vMs-l	2	T2	LHS	03A
15454	vMs-l	2	T2	LHS	03A
19628	vMs-l	2	T2	LHS	03A
102575	vMs-l	2	T2	LHS	03A
16868	vMs-l	2	T2	LHS	03A
16460	vMs-l	2	T2	LHS	03A
17781	vMs-j	3	T2	RHS	03A
16939	vMs-j	3	T2	RHS	03A
25319	vMs-j	3	T2	RHS	03A
18239	vMs-j	3	T2	RHS	03A
19294	vMs-j	3	T2	RHS	03A
22679	vMs-j	3	T2	RHS	03A
18277	vMs-j	3	T2	RHS	03A
16931	vMs-j	3	T2	RHS	03A
17054	vMs-j	3	T2	RHS	03A
15637	vMs-l	2	T2	RHS	03A
16798	vMs-l	2	T2	RHS	03A
19205	vMs-l	2	T2	RHS	03A
14918	vMs-l	2	T2	RHS	03A
18607	vMs-l	2	T2	RHS	03A
14259	vMs-l	2	T2	RHS	03A
16559	vMs-j	3	T2	LHS	03B
11663	vMs-j	3	T2	LHS	03B
15105	vMs-l	2	T2	LHS	03B
12032	vMs-l	2	T2	LHS	03B
11129	vMs-l	2	T2	LHS	03B
12437	vMs-l	2	T2	LHS	03B
15098	vMs-j	3	T2	RHS	03B
15783	vMs-j	3	T2	RHS	03B
11368	vMs-l	2	T2	RHS	03B
13982	vMs-l	2	T2	RHS	03B
14076	vMs-l	2	T2	RHS	03B
171493	vMs-l	2	T2	RHS	03B
86815	vMs-e	3	T2	LHS	07B
21247	vMs-e	3	T2	LHS	07B
14850	vMs-e	3	T2	LHS	07B
23542	vMs-e	3	T2	LHS	07B
153540	vMs-e	3	T2	LHS	07B
14565	vMs-e	3	T2	LHS	07B
17770	vMs-e	3	T2	LHS	07B
17034	vMs-e	3	T2	LHS	07B
18297	vMs-e	3	T2	LHS	07B
14155	vMs-e	3	T2	RHS	07B
18516	vMs-e	3	T2	RHS	07B
101550	vMs-e	3	T2	RHS	07B
20588	vMs-e	3	T2	RHS	07B
16544	vMs-e	3	T2	RHS	07B
18889	vMs-e	3	T2	RHS	07B
16174	vMs-e	3	T2	RHS	07B
23349	vMs-e	3	T2	RHS	07B
21799	vMs-e	3	T2	RHS	07B
34179	vMs-e	3	T2	RHS	07B
17666	vMs-e	3	T2	RHS	07B
19456	vPr-l	2	T2	LHS	08A
18552	vPr-l	2	T2	LHS	08A
18754	vPr-l	2	T2	LHS	08A
20840	vPr-l	2	T2	LHS	08A
20679	vPr-l	2	T2	LHS	08A
21822	vPr-l	2	T2	LHS	08A
18919	vPr-l	2	T2	LHS	08A
19810	vPr-l	2	T2	LHS	08A
19186	vPr-l	2	T2	LHS	08A
17779	vPr-l	2	T2	LHS	08A
17399	vPr-l	2	T2	LHS	08A
17837	vPr-l	2	T2	LHS	08A
101880	vPr-l	2	T2	LHS	08A
18307	vPr-l	2	T2	LHS	08A
20451	vPr-l	2	T2	LHS	08A
22089	vPr-l	2	T2	RHS	08A
21804	vPr-l	2	T2	RHS	08A
19442	vPr-l	2	T2	RHS	08A
16785	vPr-l	2	T2	RHS	08A
22468	vPr-l	2	T2	RHS	08A
154485	vPr-l	2	T2	RHS	08A
19387	vPr-l	2	T2	RHS	08A
22797	vPr-l	2	T2	RHS	08A
20067	vPr-l	2	T2	RHS	08A
18157	vPr-l	2	T2	RHS	08A
19601	vPr-l	2	T2	RHS	08A
17676	vPr-l	2	T2	RHS	08A
19822	vPr-l	2	T2	RHS	08A
20242	vPr-l	2	T2	RHS	08A
20325	vPr-l	2	T2	RHS	08A
17608	vPr-l	2	T2	LHS	08B
14300	vPr-l	2	T2	LHS	08B
17084	vPr-l	2	T2	LHS	08B
15624	vPr-l	2	T2	LHS	08B
14421	vPr-l	2	T2	LHS	08B
17134	vPr-l	2	T2	LHS	08B
14293	vPr-l	2	T2	LHS	08B
23806	vPr-l	2	T2	LHS	08B
16196	vPr-l	2	T2	LHS	08B
15122	vPr-l	2	T2	LHS	08B
15284	vPr-l	2	T2	LHS	08B
19070	vPr-l	2	T2	LHS	08B
22312	vPr-l	2	T2	LHS	08B
13772	vPr-l	2	T2	LHS	08B
13460	vPr-l	2	T2	LHS	08B
17579	vPr-l	2	T2	LHS	08B
14896	vPr-l	2	T2	LHS	08B
16411	vPr-l	2	T2	LHS	08B
13996	vPr-l	2	T2	LHS	08B
16229	vPr-l	2	T2	RHS	08B
15588	vPr-l	2	T2	RHS	08B
18154	vPr-l	2	T2	RHS	08B
13780	vPr-l	2	T2	RHS	08B
15406	vPr-l	2	T2	RHS	08B
15551	vPr-l	2	T2	RHS	08B
14324	vPr-l	2	T2	RHS	08B
15216	vPr-l	2	T2	RHS	08B
14840	vPr-l	2	T2	RHS	08B
14426	vPr-l	2	T2	RHS	08B
17185	vPr-l	2	T2	RHS	08B
14541	vPr-l	2	T2	RHS	08B
17430	vPr-l	2	T2	RHS	08B
14514	vPr-l	2	T2	RHS	08B
13653	vPr-l	2	T2	RHS	08B
13791	vPr-l	2	T2	RHS	08B
14589	vPr-l	2	T2	RHS	08B
13969	vPr-l	2	T2	RHS	08B
21436	dMs-b	2	T2	LHS	09A
165366	dMs-b	2	T2	LHS	09A
31370	dMs-b	2	T2	LHS	09A
20246	dMs-b	2	T2	LHS	09A
22830	dMs-b	2	T2	LHS	09A
21894	dMs-b	2	T2	LHS	09A
26951	dMs-b	2	T2	LHS	09A
18403	dMs-b	2	T2	LHS	09A
25143	dMs-b	2	T2	LHS	09A
23103	dMs-b	2	T2	LHS	09A
18386	dMs-b	2	T2	LHS	09A
21185	dMs-b	2	T2	LHS	09A
27970	dMs-b	2	T2	LHS	09A
20653	dMs-b	2	T2	LHS	09A
10734	dMs-c	1	T2	LHS	09A
24462	dMs-b	2	T2	RHS	09A
34285	dMs-b	2	T2	RHS	09A
101676	dMs-b	2	T2	RHS	09A
19564	dMs-b	2	T2	RHS	09A
154587	dMs-b	2	T2	RHS	09A
23885	dMs-b	2	T2	RHS	09A
17375	dMs-b	2	T2	RHS	09A
26827	dMs-b	2	T2	RHS	09A
22966	dMs-b	2	T2	RHS	09A
18832	dMs-b	2	T2	RHS	09A
27781	dMs-b	2	T2	RHS	09A
27031	dMs-b	2	T2	RHS	09A
22327	dMs-b	2	T2	RHS	09A
12864	dMs-c	1	T2	RHS	09A
15419	PrMs-l	3	T2	LHS	11A
13923	PrMs-l	3	T2	LHS	11A
13315	PrMs-l	3	T2	RHS	11A
15075	PrMs-l	3	T2	RHS	11A
157087	PrMs-l	3	T2	LHS	11B
25868	PrMs-l	3	T2	LHS	11B
28300	PrMs-l	3	T2	LHS	11B
165660	PrMs-l	3	T2	LHS	11B
27132	PrMs-l	3	T2	LHS	11B
28381	PrMs-l	3	T2	LHS	11B
20501	PrMs-l	3	T2	LHS	11B
31108	PrMs-l	3	T2	LHS	11B
166245	PrMs-l	3	T2	LHS	11B
15555	PrMs-l	3	T2	LHS	11B
21111	PrMs-l	3	T2	LHS	11B
16588	PrMs-l	3	T2	LHS	11B
22149	PrMs-l	3	T2	LHS	11B
27477	PrMs-l	3	T2	LHS	11B
166186	PrMs-l	3	T2	LHS	11B
14521	PrMs-l	3	T2	LHS	11B
10304	PrMs-l	3	T2	LHS	11B
172998	PrMs-l	3	T2	LHS	11B
28058	PrMs-l	3	T2	LHS	11B
29662	PrMs-l	3	T2	RHS	11B
24764	PrMs-l	3	T2	RHS	11B
24980	PrMs-l	3	T2	RHS	11B
163424	PrMs-l	3	T2	RHS	11B
25102	PrMs-l	3	T2	RHS	11B
25677	PrMs-l	3	T2	RHS	11B
19798	PrMs-l	3	T2	RHS	11B
10143	PrMs-l	3	T2	RHS	11B
166476	PrMs-l	3	T2	RHS	11B
26822	PrMs-l	3	T2	RHS	11B
156982	PrMs-l	3	T2	RHS	11B
25779	PrMs-l	3	T2	RHS	11B
12978	PrMs-l	3	T2	RHS	11B
24562	PrMs-l	3	T2	RHS	11B
33659	PrMs-l	3	T2	RHS	11B
14174	PrMs-l	3	T2	RHS	11B
13303	PrMs-l	3	T2	RHS	11B
14025	PrMs-l	3	T2	RHS	11B
26453	PrMs-l	3	T2	RHS	11B
101397	vMs-m	1	T2	LHS	12A
19042	vMs-m	1	T2	LHS	12A
32714	vMs-m	1	T2	LHS	12A
13855	vMs-m	1	T2	LHS	12A
15364	vMs-m	1	T2	LHS	12A
13518	vMs-m	1	T2	LHS	12A
23069	vMs-m	1	T2	LHS	12A
16889	vMs-m	1	T2	LHS	12A
15875	vMs-m	1	T2	LHS	12A
12887	vMs-m	1	T2	LHS	12A
14126	vMs-m	1	T2	RHS	12A
16317	vMs-m	1	T2	RHS	12A
13240	vMs-m	1	T2	RHS	12A
21441	vMs-m	1	T2	RHS	12A
17931	vMs-m	1	T2	RHS	12A
12905	vMs-m	1	T2	RHS	12A
14183	vMs-m	1	T2	RHS	12A
16920	vMs-m	1	T2	RHS	12A
14534	vMs-m	1	T2	RHS	12A
18452	vMs-m	1	T2	RHS	12A
11750	vMs-n	1	T2	LHS	12B
11778	vMs-n	1	T2	RHS	12B
13578	vMs-b	3	T2	LHS	13A
10640	vMs-b	3	T2	LHS	13A
38405	vMs-b	3	T2	LHS	13A
27555	vMs-b	3	T2	RHS	13A
10186	vMs-b	3	T2	RHS	13A
11240	vMs-b	3	T2	RHS	13A
30386	vMs-b	3	T2	RHS	13A
21727	vMs-b	3	T2	LHS	13B
10664	vMs-b	3	T2	LHS	13B
23824	vMs-b	3	T2	LHS	13B
10612	vMs-b	3	T2	RHS	13B
24799	vMs-b	3	T2	RHS	13B
14738	vMs-b	3	T2	RHS	13B
101736	vMs-f	3	T2	LHS	15B
25212	vMs-f	3	T2	LHS	15B
24725	vMs-f	3	T2	LHS	15B
15873	vMs-f	3	T2	LHS	15B
17070	vMs-f	3	T2	LHS	15B
15623	vMs-f	3	T2	LHS	15B
17419	vMs-f	3	T2	LHS	15B
12693	vMs-f	3	T2	LHS	15B
25447	vMs-f	3	T2	LHS	15B
13784	vMs-f	3	T2	LHS	15B
21262	vMs-f	3	T2	LHS	15B
10710	vMs-f	3	T2	LHS	15B
24828	vMs-f	3	T2	LHS	15B
153335	vMs-f	3	T2	LHS	15B
14775	vMs-f	3	T2	LHS	15B
100707	vMs-f	3	T2	LHS	15B
14665	vMs-f	3	T2	LHS	15B
16635	vMs-f	3	T2	LHS	15B
192299	vMs-f	3	T2	RHS	15B
28532466490	vMs-f	3	T2	RHS	15B
162868	vMs-f	3	T2	RHS	15B
13746	vMs-f	3	T2	RHS	15B
35735	vMs-f	3	T2	RHS	15B
14849	vMs-f	3	T2	RHS	15B
162830	vMs-f	3	T2	RHS	15B
13280	vMs-f	3	T2	RHS	15B
16495	vMs-f	3	T2	RHS	15B
167438	vMs-f	3	T2	RHS	15B
17550	vMs-f	3	T2	RHS	15B
18448	vMs-f	3	T2	RHS	15B
18664	vMs-f	3	T2	RHS	15B
13033	vMs-f	3	T2	RHS	15B
24443	vMs-f	3	T2	RHS	15B
19758	vMs-f	3	T2	RHS	15B
48865	vMs-f	3	T2	RHS	15B
166397	vMs-f	3	T2	RHS	15B
26809	vMs-f	3	T2	RHS	15B
11290	dMS2		T2	LHS	17A
11642	dMS2		T2	LHS	17A
12056	dMS2		T2	LHS	17A
13229	dMS2		T2	LHS	17A
14573	dMS2		T2	LHS	17A
11302	dMS2		T2	LHS	17A
10817	dMS2		T2	LHS	17A
14349	dMS2		T2	LHS	17A
14425	dMS2		T2	LHS	17A
12207	dMS2		T2	RHS	17A
12520	dMS2		T2	RHS	17A
12742	dMS2		T2	RHS	17A
16972	dMS2		T2	RHS	17A
10964	dMS2		T2	RHS	17A
10629	dMS2		T2	RHS	17A
11032	dMS2		T2	RHS	17A
14309	dMS2		T2	RHS	17A
16277	dMS2		T2	RHS	17A
153086	vMt-e	2	T3	LHS	01B
14973	vMt-e	2	T3	LHS	01B
30364	vMt-e	2	T3	LHS	01B
28230	vMt-e	2	T3	LHS	01B
30643	vMt-e	2	T3	LHS	01B
38068	vMt-e	2	T3	LHS	01B
31278	vMt-e	2	T3	LHS	01B
42325	vMt-e	2	T3	LHS	01B
27473	vMt-e	2	T3	RHS	01B
31555	vMt-e	2	T3	RHS	01B
15080	vMt-e	2	T3	RHS	01B
43363	vMt-e	2	T3	RHS	01B
27000	vMt-e	2	T3	RHS	01B
40301	vMt-e	2	T3	RHS	01B
27619	vMt-e	2	T3	RHS	01B
53487	vMt-e	2	T3	RHS	01B
18268	vMt-d	3	T3	LHS	03A
22306	vMt-d	3	T3	LHS	03A
155784	vMt-d	3	T3	LHS	03A
16077	vMt-d	3	T3	RHS	03A
19987	vMt-d	3	T3	RHS	03A
20436	vMt-d	3	T3	RHS	03A
16213	vMs-o	2	T3	LHS	08B
16112	vMs-o	2	T3	LHS	08B
34313	vMs-o	2	T3	LHS	08B
22566	vMs-o	2	T3	LHS	08B
15489	vMs-o	2	T3	LHS	08B
19846	vMs-o	2	T3	LHS	08B
24598	vMs-o	2	T3	LHS	08B
26515	vMs-o	2	T3	LHS	08B
16172	vMs-o	2	T3	LHS	08B
16318	vMs-o	2	T3	RHS	08B
14047	vMs-o	2	T3	RHS	08B
21393	vMs-o	2	T3	RHS	08B
14164	vMs-o	2	T3	RHS	08B
21984	vMs-o	2	T3	RHS	08B
21763	vMs-o	2	T3	RHS	08B
24379	vMs-o	2	T3	RHS	08B
18387	vMs-o	2	T3	RHS	08B
16189	vMs-o	2	T3	RHS	08B
10684	dMt-b	2	T3	LHS	09A
45326	dMt-b	2	T3	LHS	09A
33620	dMt-b	2	T3	LHS	09A
159875	dMt-b	2	T3	LHS	09A
22374	dMt-b	2	T3	LHS	09A
27529	dMt-b	2	T3	LHS	09A
24672	dMt-b	2	T3	LHS	09A
159317	dMt-b	2	T3	LHS	09A
24531	dMt-b	2	T3	LHS	09A
19187	dMt-b	2	T3	LHS	09A
29691	dMt-b	2	T3	LHS	09A
30528	dMt-b	2	T3	LHS	09A
23396	dMt-b	2	T3	LHS	09A
152382	dMt-b	2	T3	LHS	09A
170454	dMt-b	2	T3	RHS	09A
10628	dMt-b	2	T3	RHS	09A
23958	dMt-b	2	T3	RHS	09A
32906	dMt-b	2	T3	RHS	09A
24440	dMt-b	2	T3	RHS	09A
37211	dMt-b	2	T3	RHS	09A
23102	dMt-b	2	T3	RHS	09A
23440	dMt-b	2	T3	RHS	09A
26672	dMt-b	2	T3	RHS	09A
29267	dMt-b	2	T3	RHS	09A
14891	dMt-b	2	T3	RHS	09A
153582	dMt-b	2	T3	RHS	09A
15688	dMt-b	2	T3	RHS	09A
23913	dMt-b	2	T3	LHS	09B
18487	dMt-b	2	T3	LHS	09B
158471	dMt-b	2	T3	LHS	09B
22114	dMt-b	2	T3	LHS	09B
154796	dMt-b	2	T3	LHS	09B
101050	dMt-b	2	T3	RHS	09B
21729	dMt-b	2	T3	RHS	09B
165639	dMt-b	2	T3	RHS	09B
22572	dMt-b	2	T3	RHS	09B
15666	dMt-b	2	T3	RHS	09B
10405	vMt-c	2	T3	LHS	13A
10350	vMt-c	2	T3	RHS	13A
17597	vMt-c	2	T3	LHS	13B
18558	vMt-c	2	T3	LHS	13B
18026	vMt-c	2	T3	LHS	13B
19748	vMt-c	2	T3	LHS	13B
16996	vMt-c	2	T3	LHS	13B
10430	vMt-c	2	T3	LHS	13B
47756	vMt-c	2	T3	RHS	13B
19811	vMt-c	2	T3	RHS	13B
20942	vMt-c	2	T3	RHS	13B
19251	vMt-c	2	T3	RHS	13B
100968	vMt-c	2	T3	RHS	13B
10900	vMt-c	2	T3	RHS	13B
27958	vMt-g	3	T3	LHS	14A
12430	vMt-g	3	T3	LHS	14A
159498	vMt-g	3	T3	LHS	14A
26865	vMt-g	3	T3	LHS	14A
26443	vMt-g	3	T3	RHS	14A
12550	vMt-g	3	T3	RHS	14A
26442	vMt-g	3	T3	RHS	14A
28512	vMt-g	3	T3	RHS	14A
14468	vMt-a	2	T3	LHS	15B
13311	vMt-a	2	T3	LHS	15B
12585	vMt-a	2	T3	LHS	15B
13192	vMt-a	2	T3	LHS	15B
18491	vMt-a	2	T3	RHS	15B
37220	vMt-a	2	T3	RHS	15B
21991	vMt-a	2	T3	RHS	15B
158454	dMt-a	3	T3	LHS	19A
34266	dMt-a	3	T3	LHS	19A
103147	dMt-a	3	T3	LHS	19A
101626	dMt-a	3	T3	LHS	19A
48080	dMt-a	3	T3	LHS	19A
28829	dMt-a	3	T3	LHS	19A
24414	dMt-a	3	T3	LHS	19A
35323	dMt-a	3	T3	LHS	19A
104528	dMt-a	3	T3	LHS	19A
22121	dMt-a	3	T3	LHS	19A
153939	dMt-a	3	T3	LHS	19A
25623	dMt-a	3	T3	RHS	19A
20323	dMt-a	3	T3	RHS	19A
20493	dMt-a	3	T3	RHS	19A
26529	dMt-a	3	T3	RHS	19A
101160	dMt-a	3	T3	RHS	19A
23333	dMt-a	3	T3	RHS	19A
31171	dMt-a	3	T3	RHS	19A
24651	dMt-a	3	T3	RHS	19A
165671	dMt-a	3	T3	RHS	19A
14600	dMt-a	3	T3	LHS	19B
10177	dMt-a	3	T3	LHS	19B
12462	dMt-a	3	T3	LHS	19B
12904	dMt-a	3	T3	RHS	19B
13357	dMt-a	3	T3	RHS	19B
14412	dMt-a	3	T3	RHS	19B
