## Supplemental File 4 for "A Developmental Atlas of the *Drosophila* Nerve Cord Uncovers a Global Temporal Code for Neuronal Identity"

### Sheet: Sheet1
Hemilineage	Segment	Expected secondaries	Late L3 Ab staining	Unexpected Ab staining evidence	Antp	Ubx	abd-A	Comments
00A	T1	TRUE	Antp medium	Antp medium	>0.25	<0.01	<0.05
00A	T2	TRUE	Ubx medium	Ubx low		>0.5;<2.5	<0.05
00A	T3	TRUE	Ubx high			>2.5	<0.1
01A	T1	TRUE	Antp low		<0.5	<0.01	<0.05
01A	T2	TRUE	Antp medium		>0.7	<1.2	<0.05
01A	T3	TRUE	Ubx low			>1.2	<0.1
01B	T1	TRUE	Antp medium		<0.5	<0.01	<0.05	Single trajectory, lower confidence
01B	T2	TRUE	Antp high		>0.7	<1.2	<0.05	Single trajectory, lower confidence
01B	T3	TRUE	Antp high			>1.2	<0.1	Single trajectory, lower confidence
02A	T1	TRUE	Antp low		<0.5	<0.01	<0.05
02A	T2	TRUE	Antp medium		>0.7	<1.5	<0.05
02A	T3	TRUE	Antp medium			>1.5	<0.1
03A	T1	TRUE	Antp medium		<2.6	<0.1	<0.1
03A	T2	TRUE	Antp medium		>2.6	<1.9	<0.1
03A	T3	TRUE	Antp medium			>1.9	<0.1
03B	T1	TRUE	Antp high	Antp high	>0.1	<0.5	<0.1
03B	T2	TRUE	Ubx medium	Ubx low		>0.3;<2	<0.1
03B	T3	TRUE	Ubx high	Ubx high		>2	<0.1
03B	A	TRUE	AbdA medium				>0.1
04B	T1	TRUE	Antp low	Antp+	<1.2	<1		Single trajectory, lower confidence
04B	T2	TRUE	Antp medium	Antp+	>1.2	<1		Single trajectory, lower confidence
04B	T3	TRUE	Antp medium	Antp+		>1		Single trajectory, lower confidence
05B	T1	TRUE	Antp medium	Antp+	<1.5	<1.5		Single trajectory, lower confidence
05B	T2	TRUE	Antp high	Antp+	>1.5	<1.5		Single trajectory, lower confidence
05B	T3	TRUE	Antp high	Antp+		>1.5		Single trajectory, lower confidence
06A	T1	TRUE	Antp low		<0.5	<0.01	<0.05
06A	T2	TRUE	Antp high		>0.5	<2	<0.05
06A	T3	TRUE	Ubx medium			>1;<3	<0.1
06A	A	TRUE	Ubx high	Ubx high		>3
06B	T1	TRUE	Antp low		<0.5	<0.01	<0.05
06B	T2	TRUE	Antp high		>0.7	<1.5	<0.05
06B	T3	TRUE	Antp medium			>1.5	<0.1
07B	T1	TRUE	Antp low		<0.5	<0.01	<0.05
07B	T2	TRUE	Antp high	Antp high	>0.5	<0.5	<0.05
07B	T3	TRUE	Ubx medium	Ubx low		>0.5;<2.5	<0.1
07B	A	TRUE	Ubx high	Ubx high		>2.5
08A	T1	TRUE	Antp low	Antp+	<1.5	<0.01	<0.05
08A	T2	TRUE	Antp high	Antp+	>1.5	<1	<0.05
08A	T3	TRUE	Antp high	Antp+		>1	<0.1
08B	T1	TRUE		Antp+	<1	<0.01	<0.05
08B	T2	TRUE	Antp high	Antp+	>1	<1.5	<0.05
08B	T3	TRUE	Antp high	Antp+		>1.5	<0.1
09A	T1	TRUE	Antp medium	Antp+	<1	<1		Single trajectory, lower confidence
09A	T2	TRUE	Antp medium	Antp+	>1	<1		Single trajectory, lower confidence
09A	T3	TRUE	Antp medium	Antp+		>0.5		Single trajectory, lower confidence
09B	T1	TRUE	No Antp/Ubx/AbdA	Antp+	<0.8	<0.5		Single trajectory, lower confidence
09B	T2	TRUE	Antp high	Antp+	>0.8;<1.8	<0.5		Single trajectory, lower confidence
09B	T3	TRUE	Antp high	Antp+	>1.8	<0.8		Single trajectory, lower confidence
09B	A	TRUE	Antp high, Ubx medium			>0.8
10B	T1	TRUE	Antp medium	Antp+	<1.5	<0.5		Single trajectory, lower confidence
10B	T2	TRUE	Antp high	Antp+	>1.5;<2.5	<0.5		*Low confidence assignment. T2 and T3 might be swapped (we decided to assign the highest Antp levels to T3). Effectively the only difference along 10B trajectory is the expression of Antp, because otherwise it's very difficult to distinguish any difference across cells
10B	T3	TRUE	Antp medium	Antp+	>2.5	<0.5		As *
11A	T1	TRUE	Antp medium	Antp+	>0.1	<0.5
11A	T2	TRUE	Antp medium (Ubx low in most cells in the clone)	Ubx+		>0.3
11A	T3	FALSE
11B	T1	FALSE
11B	T2	TRUE	Ubx medium					All secondary neurons assigned to T2 because the only one expected in the connectome
11B	T3	FALSE
12A	T1	TRUE	Antp medium	Antp+	>0.1	<0.5
12A	T2	TRUE	Ubx medium	Ubx+		>0.3
12A	T3	FALSE
12B	T1	TRUE	Antp medium	Antp+	<2	>1.5		Single trajectory, lower confidence
12B	T2	TRUE	Antp medium	Antp+	>2	<1.5		Single trajectory, lower confidence
12B	T3	TRUE	Antp high	Antp+		>1.5		Single trajectory, lower confidence
13A	T1	TRUE	Antp medium	Antp+	<1.3	<0.5		Single trajectory, lower confidence
13A	T2	TRUE	Antp medium	Antp+	>1.3;<3	<0.5		Single trajectory, lower confidence
13A	T3	TRUE	Antp medium	Antp+	>3	>0.5		Single trajectory, lower confidence
13B	T1	TRUE	Antp medium	Antp+	<0.8	<0.5		Single trajectory, lower confidence
13B	T2	TRUE	Antp medium	Antp+	>0.8;<1.8	<0.5		Single trajectory, lower confidence
13B	T3	TRUE	Antp high	Antp+	>1.8	>0.5		Single trajectory, lower confidence
14A	T1	TRUE	Antp medium	Antp+	<1.8	>0.5		Single trajectory, lower confidence
14A	T2	TRUE	Antp medium	Antp+	>1.8;<2.5	<0.5		Single trajectory, lower confidence
14A	T3	TRUE	Antp medium	Antp+	>2.5	>0.5		Single trajectory, lower confidence
15B	T1	TRUE	Antp medium	Antp+	<0.5	<0.5
15B	T2	TRUE	Antp medium	Antp+	>0.5	<0.5
15B	T3	TRUE	Antp medium	Antp+		>0.5
16B	T1	TRUE	Antp medium	Antp+	<1.5	<1		Single trajectory, lower confidence
16B	T2	TRUE	Antp medium	Antp+	>1.5	<1		Single trajectory, lower confidence
16B	T3	TRUE	Antp medium	Antp+		>1		Single trajectory, lower confidence
16X	T1	merged with 16B	Antp medium		<1	<1		Single trajectory, lower confidence
16X	T2	merged with 16B	Antp medium		>1	<1		Single trajectory, lower confidence
16X	T3	merged with 16B	Antp medium			>1		Single trajectory, lower confidence
17A	T1	TRUE	No Antp/Ubx/AbdA		<1.2	<0.5		Single trajectory, lower confidence
17A	T2	TRUE	Antp medium	Antp+	>1.2	<0.5		Single trajectory, lower confidence
17A	T3	TRUE	Antp medium	Antp+		>0.5		Single trajectory, lower confidence
18B	T1	FALSE						Single trajectory, lower confidence
18B	T2	TRUE	Antp medium		>0.5	<1		Single trajectory, lower confidence
18B	T3	TRUE	Ubx low			>1		Single trajectory, lower confidence
19A	T1	TRUE	Antp high	Antp+	<1			Single trajectory, lower confidence
19A	T2	TRUE	Antp high	Antp+	>1	<1		Single trajectory, lower confidence
19A	T3	TRUE	Antp high	Antp+		>1		Single trajectory, lower confidence
19B	T1	TRUE	Antp high	Antp+		<0.2	<0.3
19B	T2	TRUE	Ubx medium	Ubx low		>0.2;<2.5	<0.05
19B	T3	TRUE	Ubx high	Ubx high		>2.5	<0.1
19B	A	TRUE	Ubx high				>0.8
20A	T1	TRUE	Antp medium	Antp+	<1	<1		Single trajectory, lower confidence
20A	T2	TRUE	Antp high	Antp+	>1	<1		Single trajectory, lower confidence
20A	T3	TRUE	Antp high	Antp+		>1		Single trajectory, lower confidence
21A	T1	TRUE	Antp medium	Antp+	<1	<1.5		Single trajectory, lower confidence
21A	T2	TRUE	Antp medium	Antp+	>1	<1.5		Single trajectory, lower confidence
21A	T3	TRUE	Antp high	Antp+		>1.5		Single trajectory, lower confidence
22A	T1	TRUE	Antp medium	Antp+	<1	<0.7	<0.2	Single trajectory, lower confidence
22A	T2	TRUE	Antp high	Antp+	>1	<0.7	<0.2	Single trajectory, lower confidence
22A	T3	TRUE	Antp high	Antp+		>0.7		Single trajectory, lower confidence
22A	A	FALSE					>0.5
23B	T1	TRUE	Antp medium	Antp+	<2.3	<1
23B	T2	TRUE	Antp medium	Antp+	>2.3	<1.5
23B	T3	TRUE	Antp medium	Antp+		>1.5
