## Supplemental File 7 for "A Developmental Atlas of the *Drosophila* Nerve Cord Uncovers a Global Temporal Code for Neuronal Identity"

### Sheet: Sheet1
REAGENT or RESOURCE	SOURCE	IDENTIFIER
Antibodies
mouse anti-nc82 antibody	DSHB	AB_2314866
chicken anti-GFP antibody	Abcam	ab13970
chicken anti-GFP antibody	Thermo Fisher	A10262
rabbit anti-GFP antibody	Thermo Fisher	A11122
goat Alexa-568 anti-mouse	Thermo Fisher	A11001
goat Alexa-594 anti-mouse IgG1	Thermo Fisher	A21125
goat Alexa-647 anti-mouse IgG1	Thermo Fisher	A21240
goat Alexa-555 anti-rat	Thermo Fisher	A21434
goat Alexa-647 anti-rat	Thermo Fisher	A21247
goat Alexa-488 anti-chicken	Thermo Fisher	A11039
goat Alexa-488 anti-rabbit	Thermo Fisher	A11034
goat Alexa-568 anti-rabbit	Thermo Fisher	A11036
goat Alexa-594 anti-rabbit	Thermo Fisher	A32740
goat Alexa-633 anti-rabbit	Thermo Fisher	A21070
goat Alexa-555 anti-guinea pig	Thermo Fisher	A21435
goat Alexa-647 anti-guinea pig	Thermo Fisher	A21450
mouse anti-Neurotactin	DSHB	BP 106
mouse anti-Antp	DSHB	8C11
rabbit anti-Ubx (7701)	Marin et al. 2012, DOI: 10.1186/1749-8104-7-31
rat anti-mCD8	Invitrogen, CALTAG	RM2200
rabbit anti-tey polyclonal	gift from Angelike Stathopoulos	Macabenta, and Stathopoulos, 2019, DOI: 10.1242/dev.177295
guinea pig anti-kn polyclonal	gift from Walton Moore	Baumgardt et al. 2007, DOI: 10.1371/journal.pbio.0050037
guinea pig anti-hth polyclonal	gift from Nikos Konstantinides	Özel et al 2021, doi: 10.1038/s41586-020-2879-3
rabbit anti-Bab1 polyclonal	gift from Muriel Boube	Bourbon et al 2022, doi: 10.1371/journal.pgen.1010083
rat anti-dan polyclonal	gift from Claude Desplan	GenScript against FBgn0039286 (8-87aa)
mouse anti-Br-core monoclonal	Hybridoma Bank	25E9.D7
rabbit anti-Eip93F	gift from Daniel McKay	Uyehara et al 2017 doi:10.1101/gad.298182.117
guinea pig anti-mamo	gift from Claude Desplan	Rossi and Desplan 2020 doi: 10.7554/eLife.58880
rat anti-Bab2	gift from Muriel Boube	Bourbon et al 2022, doi: 10.1371/journal.pgen.1010083
rat anti-Pdm3	gift from Claude Desplan	Zhang et al 2023, doi: 10.1016/j.celrep.2023.112144
Drosophila melanogaster strains
w; UAS>stop>mCD8::GFP 19a/CyO, dfd-gmrYFP; fruFLP/TM6b	This study
DGRP-189; DGRP-189/CyO,GFP; pJFRC28-10XUAS-IVS-GFP-p10 in attP2/TM6b	This study
DGRP-235;DGRP-235/CyO,GFP; pJFRC28-10XUAS-IVS-GFP-p10 in attP2/TM6b	This study
DGRP-359;DGRP-359/CyO,GFP; pJFRC28-10XUAS-IVS-GFP-p10 in attP2/TM6b	This study
DGRP-40;DGRP-40/CyO,GFP; pJFRC28-10XUAS-IVS-GFP-p10 in attP2/TM6b	This study
DGRP-287;DGRP-287/CyO,GFP	This study
DGRP-45;DGRP-45/CyO,GFP; pJFRC28-10XUAS-IVS-GFP-p10 in attP2/TM6b	This study
DGRP-354 (w+);DGRP-354/CyO,GFP;pJFRC28-10XUAS-IVS-GFP-p10 in attP2/TM6b	This study
w; UAS>stop>mCD8::GFP 19a/CyO, dfd-gmrYFP; fruFLP/TM6b	This study
DGRP-21	BDSC	RRID:BDSC_28122
DGRP-324	BDSC	RRID:BDSC_25182
DGRP-287	BDSC	RRID:BDSC_28165
DGRP-189	BDSC	RRID:BDSC_28152
DGRP-235	BDSC	RRID:BDSC_28275
DGRP-359	BDSC	RRID:BDSC_28179
DGRP-40	BDSC	RRID:BDSC_29651
DGRP-45	BDSC	RRID:BDSC_28128
DGRP-354	BDSC	RRID:BDSC_55020
P{ry[+t7.2]=neoFRT}82B ry[506]	BDSC	RRID:BDSC_2035
w[1118]; ; P{w[+mC]=UAS-br.Z4}37-6	BDSC	RRID:BDSC_51193
UAS-6xGFP / CyO, Kr-GFP	BDSC	RRID:BDSC_52261
y[1] w[1118]; P{w[+mW.hs]=GawB}ap[md544] / CyO	BDSC	RRID:BDSC_3041
fruFLP/TM3, Sb[1]	BDSC	RRID:BDSC_66870
w[1118]; P{y[+t7.7] w[+mC]=20XUAS-IVS-CsChrimson.mVenus}attP40	BDSC	RRID:BDSC_55135
P{ry[+t7.2]=neoFRT}82B ry[506]	BDSC	RRID:BDSC_2035
w[1118]; ; P{w[+mC]=UAS-br.Z4}37-6	BDSC	RRID:BDSC_51193
UAS-6xGFP / CyO, Kr-GFP	BDSC	RRID:BDSC_52261
y[1] w[1118]; P{w[+mW.hs]=GawB}ap[md544] / CyO	BDSC	RRID:BDSC_3041
fruFLP/TM3, Sb[1]	BDSC	RRID:BDSC_66870
UAS-mCD8::GFP;UAS-mCD8::GFP;Fru-GAL4/TM6b	Cachero et al. 2010	Cachero et al. 2010, DOI: 10.1016/j.cub.2010.07.045
pJFRC28-10XUAS-IVS-GFP-p10 in attP2	Pfeiffer et al. 2012	Pfeiffer et al. 2012, DOI:10.1073/pnas.1204520109
Dpn<KOT<crePEST;actin-stop-LexAp65 lexOP-mGFP;20xUAS-KD1/TM6b	Awasaki et al., 2014	Awasaki et al., 2014, DOI: 10.7554/eLife.13399
Dbx-DBD/TM6b;ey-AD/ln(4)ci	Lacin and Truman 2016	Lacin and Truman 2016, DOI: 10.7554/eLife.13399
R16A05-AD;R28H10-DBD	Lacin and Truman 2016	Lacin and Truman 2016, DOI: 10.7554/eLife.13399
w[1118]; P{y[+t7.7] w[+mC]=GMR13G03-GAL4}attP2	Lacin and Truman 2016	Lacin and Truman 2016, DOI: 10.7554/eLife.13399
unc-4-AD[dsRED+]/FM7actGFP; nkx6-DBD/TM6b	Lacin and Truman 2016	Lacin and Truman 2016, DOI: 10.7554/eLife.13399
20xUAS-Chrimson::mVenus in attp18;; Dr-AD Gad1-DBD/TM6b	Soffers et al. 2025	Soffers et al. 2025, DOI: 10.7554/eLife.106042
20xUAS-Chrimson::tdTomato; dr-AD/TM6b; toy-DBD/In(4)ci	Soffers et al. 2025	Soffers et al. 2025, DOI: 10.7554/eLife.106042
Lim3-DBD/CyOtbRFP; c15-AD/TM6b	Soffers et al. 2025	Soffers et al. 2025, DOI: 10.7554/eLife.106042
w ; Ap-DBD / CyO,DGY	Soffers et al. 2025	Soffers et al. 2025, DOI: 10.7554/eLife.106042
Dmrt99B-DBD / TM6	Soffers et al. 2025	Soffers et al. 2025, DOI: 10.7554/eLife.106042
w[1118];Fer3-GAL4 DBD/(TM6B)	Soffers et al. 2025	Soffers et al. 2025, DOI: 10.7554/eLife.106042
w[1118];tey-GAL4VP16/TM6B	Soffers et al. 2025	Soffers et al. 2025, DOI: 10.7554/eLife.106042
unc-4-GAL4DBD, mab21-GAL4AD/FM7C;(P)/(CyO)	Soffers et al. 2025	Soffers et al. 2025, DOI: 10.7554/eLife.106042
dsx-GAL4/TM6b	gift from Stephen Goodwin	Rideout et al. 2010, DOI: 10.1038/nn.2515
w[1118];R22B10-AD;VT059003-DBD	gift from Gerry Rubin
w, GAL4C155, hsFLP, UAS-mCD8::GFP; FRT82B; tubP-GAL80	gift from Jay Parrish
Danr-P65 / TM6	gift from Liqun Luo	Xie et al. 2021, DOI: 10.7554/eLife.63450
Software and algorithms			VERSION
Fiji	Open source	https://fiji.sc/	1.54p
Ilastik	Open source	https://www.ilastik.org/	1.4.1
Cellranger	Open source	https://www.10xgenomics.com/software	v9.0.1
vireo	Huang et al. 2019	https://github.com/single-cell-genetics/vireo	v0.5.8
Demuxafy	Neavin et al. 2024		v3.0.0
Python packages
Python	Open source	https://www.python.org/	Python 3.12.8
G2G	Sumanaweera et al. 2024	https://github.com/Teichlab/Genes2Genes	commit: 99c27d6
devCellPy	Galdos et al. 2022	https://github.com/devCellPy-Team/devCellPy	1.5.0
R packages
R (v4.4.1)	Open source	https://www.r-project.org/	R version 4.4.1 (2024-06-14)
Seurat	Hao et al. 2024	https://github.com/satijalab/seurat	v5.1.0
monocle3	Trapnell et al. 2014; Qiu et al. 2017; Cao et al. 2019; Qiu et al. 2017	https://github.com/cole-trapnell-lab/monocle3	v1.3.7
miloR	Dann et al. 2022	https://github.com/MarioniLab/miloR	v2.0.0
natverse	Bates et al. 2020	https://github.com/natverse	v0.2.4
tidyr	Wickham et al. 2019	https://tidyr.tidyverse.org	1.3.1
Matrix	Bates et al. 2025	https://CRAN.R-project.org/package=Matrix	1.7-2
tidyselect	Henry and Wickham 2024	https://tidyselect.r-lib.org/	1.2.1
lattice	Sarkar 2008	http://lmdvr.r-forge.r-project.org	0.22-6
magrittr	Bache and Wickham 2025	https://magrittr.tidyverse.org/	2.0.4
glue	Hester and Bryan 2024	https://glue.tidyverse.org/	1.8.0
stringr	Wickham 2023	https://stringr.tidyverse.org/	1.5.1
tibble	Müller and Wickham 2023	https://tibble.tidyverse.org/	3.2.1
dplyr	Wickham 2023	https://dplyr.tidyverse.org	1.1.4
vctrs	Wickham 2023	https://vctrs.r-lib.org/	0.6.5
compiler	Open source	https://www.R-project.org/	4.4.1
purrr	Wickham and Henry 2023	https://purrr.tidyverse.org/	1.0.2
tools	Open source	https://www.R-project.org/	4.4.1
pillar	Müller and Wickham 2025	https://pillar.r-lib.org/	1.10.2
rlang	Henry and Wickham 2025	https://rlang.r-lib.org/	1.1.6
stringi	Gagolewski 2022	https://stringi.gagolewski.com/	1.8.7
ggplot2	Wickham 2016	https://ggplot2.tidyverse.org	3.5.2
RColorBrewer	Neuwirth 2022	https://CRAN.R-project.org/package=RColorBrewer	1.1-3
tidyverse	Wickham et al. 2019	https://tidyverse.org/	2.0.0
viridis/viridisLite	Garnier 2024	https://sjmgarnier.github.io/viridis/	0.6.5
googlesheets4	Bryan 2023	https://googlesheets4.tidyverse.org/	1.1.1
malevnc	Jefferis, Krzeminski 2025	https://github.com/natverse/malevnc	0.3.1.9100
neuprintr	Bates et al. 2021	https://github.com/natverse/neuprintr	1.3.2.9000
fafbseg	Jefferis 2025	https://github.com/natverse/fafbseg	0.15.3
fancr	Jefferis 2024	https://github.com/flyconnectome/fancr	0.4.0
pheatmap	Kolde 2019	https://CRAN.R-project.org/package=pheatma	1.0.12
patchwork	Pedersen 2024	https://patchwork.data-imaginist.com/	1.3.0
readr	Wickham et al. 2024	https://readr.tidyverse.org/	2.1.5
Cairo	Urbanek, Horner 2023	https://CRAN.R-project.org/package=Cairo	1.6-2
ggsankey	Sjoberg 2024	https://github.com/davidsjoberg/ggsankey	0.0.99999
aricode	Chiquet et al. 2023	https://github.com/jchiquet/aricode	1.0.3
lsa	Wild 2022	https://CRAN.R-project.org/package=lsa	0.73.3
wesanderson	Ram, Wickham 2023	https://github.com/karthik/wesanderson	0.3.7
cluster	Maechler et al. 2024	https://CRAN.R-project.org/package=cluster	2.1.8
plotly	Sievert 2020	https://plotly-r.com	4.10.4
hdf5r	Hoefling, Annau 2024	https://hhoeflin.github.io/hdf5r/	1.3.11
SCopeLoomR	dweemx 2024	https://github.com/aertslab/SCopeLoomR	0.13.0
FNN	Beygelzimer et al. 2024	https://CRAN.R-project.org/package=FNN	1.1.4.1
igraph	Csardi, Nepusz 2006	https://igraph.org	2.1.4
scales	Wickham et al. 2025	https://scales.r-lib.org/	1.4.0
SeuratDisk	Hoffman 2023	https://github.com/mojaveazure/seurat-disk	0.0.0.9021
SeuratWrappers	Butler 2024	https://github.com/satijalab/seurat-wrappers	0.3.5
ggbeeswarm	Clarke 2023	https://github.com/eclarke/ggbeeswarm	0.7.2
cowplot	Wilke 2024	https://wilkelab.org/cowplot/	1.1.3
Rvcg	Schlager 2017	https://github.com/zarquon42b/Rvcg	0.24
magick	Ooms 2025	https://docs.ropensci.org/magick/	2.8.7
ggrepel	Slowikowski 2024	https://ggrepel.slowkow.com/	0.9.6
ggpattern	FC, Davis 2025	https://github.com/trevorld/ggpattern	1.1.4
nat	Bates et al. 2020	https://github.com/natverse/nat	1.11.0
nat.nblast	Jefferis, Manton 2024	https://github.com/natverse/nat.nblast	1.6.7
dendextend	Galili 2015	https://talgalili.github.io/dendextend/	1.17.1
smoother	Hamilton 2024	https://CRAN.R-project.org/package=smoother	1.3
forcats	Wickham 2023	https://forcats.tidyverse.org/	1.0.0
ggpmisc	Aphalo 2024	https://docs.r4photobiology.info/ggpp/	0.6.1
ggrepel	Slowikowski 2024	https://ggrepel.slowkow.com/	0.9.6
broom	Robinson et al. 2024	https://broom.tidymodels.org/	1.0.7
ggbreak	Xu et al. 2021	https://github.com/YuLab-SMU/ggbreak	0.1.2
nat.templatebrains	Jefferis, Manton 2025	https://github.com/natverse/nat.templatebrains	1.2.1
ggpubr	Kassambara 2023	https://rpkgs.datanovia.com/ggpubr/	0.6.0
dendroextras	Jefferis 2018	https://CRAN.R-project.org/package=dendroextras	0.2.3
coconat	Jefferis 2025	https://github.com/natverse/coconat	0.1.2
googledrive	D'Agostino McGowan et al. 2023	https://googledrive.tidyverse.org/	2.1.1
BiocParallel	Morgan et al. 2024	https://www.bioconductor.org/packages/release/bioc/html/BiocParallel.html	1.38.0
scater	McCarthy et al. 2017	https://www.bioconductor.org/packages/release/bioc/html/scater.html	1.32.1
unix	Ooms 2024	https://jeroen.r-universe.dev/unix	1.5.9
reshape2	Wickham 2007	https://github.com/hadley/reshape	1.4.4
BBmisc	Bischl et al. 2022	https://github.com/berndbischl/BBmisc	1.13
future	Bengtsson et al. 2021	https://future.futureverse.org/	1.34.0
SingleCellExperiment	Amezquita et al. 2020	https://github.com/drisso/SingleCellExperiment	1.26.0
scrattch.io	Graybuck, Miller 2024	https://github.com/AllenInstitute/scrattch.io	0.1.0
rtracklayer	Lawrence et al. 2013	https://bioconductor.org/packages/release/bioc/html/rtracklayer.html	1.64.0
smoother	Hamilton 2024	https://CRAN.R-project.org/package=smoother	1.3
splus2R	Constantinee et al. 2024	https://github.com/spkaluzny/splus2r	1.3-5
gridExtra	Auguie 2017	https://CRAN.R-project.org/package=gridExtra	2.3
rgl	Murdoch, Adler 2024	https://github.com/dmurdoch/rgl	1.3.1
scran	Lun et al. 2016	https://bioconductor.org/packages/release/bioc/html/scran.html	1.32.0
scCustomize	Marsh 2025	https://samuel-marsh.github.io/scCustomize/	3.0.1
